# STARsolo: accurate, fast and versatile mapping/quantification of single-cell and single-nucleus RNA-seq data

**DOI:** 10.1101/2021.05.05.442755

**Authors:** Benjamin Kaminow, Dinar Yunusov, Alexander Dobin

## Abstract

We present *STARsolo*, a comprehensive turnkey solution for quantifying gene expression in single-cell/nucleus RNA-seq data, built into RNA-seq aligner *STAR*. Using simulated data that closely resembles realistic scRNA-seq, we demonstrate that *STARsolo* is highly accurate and significantly outperforms pseudoalignment-to-transcriptome tools. *STARsolo* can replicate the results of, but is considerably faster than *CellRanger*, currently the most widely used tool for pre-processing scRNA-seq data. In addition to uniquely mapped reads, *STARsolo* takes account of multi-gene reads, necessary to detect certain classes of biologically important genes. It has a flexible cell barcode processing scheme, compatible with many established scRNA-seq protocols, and extendable to emerging technologies. *STARsolo* can quantify transcriptomic features beyond gene expression, which we illustrate by analyzing cell-type-specific alternative splicing in the Tabula Muris project.
