## Supplementary Table 1 for "STARsolo: accurate, fast and versatile mapping/quantification of single-cell and single-nucleus RNA-seq data"

### Sheet: Genomes
Human reference genome from 10X-CellRanger:
refdata-cellranger-GRCh38-3.0.0
Originally downloaded from 10X website, but no longer available there:
https://support.10xgenomics.com/single-cell-gene-expression/software/downloads/latest
It can be downloaded from
http://labshare.cshl.edu/shares/dobin/dobin/STARsolo/Preprint/Genomes/refdata-cellranger-GRCh38-3.0.0/
The annotation GTF was created by 10X and contains an abridged version of ENSEMBL annotations, which includes only protein_coding, lncRNA, antisense, and TR/IG gene biotypes:
https://support.10xgenomics.com/single-cell-gene-expression/software/pipelines/latest/advanced/references
We use FASTA and GTF to generate indexes for all tools
STAR fullSA	STAR --runMode genomeGenerate --runThreadN 20 --genomeDir ./ --genomeFastaFiles genome.fa --sjdbGTFfile annotations.gtf
STAR sparseSA	STAR --runMode genomeGenerate --runThreadN 20 --genomeDir ./ --genomeFastaFiles genome.fa --sjdbGTFfile annotations.gtf --genomeSAsparseD 3
For Alevin and Kallisto, the transcript sequences were generated with gffread
	gffread -w transcripts.fa -g genome.fa annotations.gtf
Kallisto	kb ref -i index -g g genome.fa annotations.gtf
Kallisto pre-mRNA	kb ref -i index --workflow nucleus -f1 f1 -f2 f2 -c1 c1 -c2 c2 -g g genome.fa annotations.gtf
Alevin_sketch	salmon --keepDuplicates index -t transcripts.fa -i index -p 20
Alevin_sel-align
Alevin_full-decoy
	awk '$1~/^>/ {print substr($1,2)}' genome.fa > decoys.txt
	cat transcripts.fa genome.fa > gentrome.fa
	salmon index --keepDuplicates -t gentrome.fa -d decoys.txt --gencode -i index -p 20
Alevin_partial-decoy
	generateDecoyTranscriptome.sh -j 20 -b bedtools -m mashmap -a annotations.gtf -g genome.fa -t transcripts.fa
	salmon index --keepDuplicates -t gentrome.fa -d decoys.txt --gencode -i index -p 20

### Sheet: ToolVersions
STAR	2.7.9a
CellRanger	5.0.1
salmon	1.4.0
alevin-fry	0.1.0
kb_python	0.25.0
bwa-mem	0.7.17-r1188

### Sheet: Datasets
10X-pbmc-5k	https://support.10xgenomics.com/single-cell-gene-expression/datasets/3.0.2/5k_pbmc_v3
Peripheral blood mononuclear cells (PBMCs) from a healthy donor (the same cells were used to generate 5k_pbmc_v3_nextgem).
PBMCs are primary cells with relatively small amounts of RNA (~1pg RNA/cell).
Libraries were prepared following the Chromium Single Cell 3ʹ Reagent Kits v3 User Guide (CG000183 RevA).
5,025 cells detected
Sequenced on Illumina NovaSeq with approximately 76,406 reads per cell
28bp read1 (16bp Chromium barcode and 12bp UMI), 91bp read2 (transcript), and 8bp I7 sample barcode
run with --expect-cells=5000
Published on May 29, 2019
This dataset was used to derive simulated reads which were used in Simulations Figures
This dataset was also used for real data comparisons and speed/RAM benchmarking

### Sheet: ParametersSTAR
All Figures: common parameters
--soloType	CB_UMI_Simple	Single cell technology parameters
--soloCBlen	16
--soloUMIlen	12
--soloCBwhitelist	<file>
--genomeDir	<path>	Genome index
--readFilesPrefix	<path>
--readFilesIn	<files>	Input FASTQ files
--readFilesCommand	zcat
--limitIObufferSize	50000000 50000000	Reduce run-time, RAM and disk space consumption
--outSJtype	None
--outSAMtype	None
--runThreadN	20	Varied for speed/RAM benchmarking
Figures: real data comparisons; speed/RAM benchmarks
--soloCBmatchWLtype	1MM_multi_Nbase_pseudocounts	Required to match CellRanger quantifications
--soloUMIfiltering	MultiGeneUMI_CR
--soloUMIdedup	1MM_CR
--soloCellFilter	EmptyDrops_CR
--clipAdapterType	CellRanger4
--outFilterScoreMin	30
Figures: simulations
--outFilterType	BySJout	ENCODE mapping parameters
--outFilterMultimapNmax	20
--alignSJoverhangMin	8
--alignSJDBoverhangMin	1
--outFilterMismatchNmax	999
--outFilterMismatchNoverReadLmax	0.04
--alignIntronMin	20
--alignIntronMax	1000000
--alignMatesGapMax	1000000
--soloUMIdedup	Exact	No UMI error correction
--soloUMIfiltering	MultiGeneUMI_All	Filter out multi-gene UMI
Figure: simulation with multi-gene reads
--soloMultiMappers	EM	Multi-gene quantification
Figure: benchmark pre-mRNA quantification
--soloFeatures	GeneFull	pre-mRNA quantification

### Sheet: ParametersKallisto
All Figures: common parameters
-x	10XV3	Single cell technology parameters
-i	<file>	Genome index
-g	<file>
-t	20	Varied for speed/RAM benchmarking
Figure: simulation with multi-gene reads
-mm		Include multi-gene reads
Figure: benchmark pre-mRNA quantification
-workflow	nucleus	pre-mRNA quantification
-c1	<file>
-c2	<file>

### Sheet: ParametersCellRanger
All Figures: common parameters
--transcriptome	<path>	Genome index
--fastqs	<files>	Input FASTQ files
--nosecondary		Reduce run-time, RAM and disk space consumption
--disable-ui
--nopreflight
--no-bam
--localcores	20	Varied for speed/RAM benchmarking

### Sheet: ParametersAlevin
Salmon: all Figures
-i	<path>	Genome index
--tgMap	<file>
-1	<files>	Input FASTQ files
-2	<files>
--chromiumV3		Single cell technology parameters
-l	ISR	Library type
-p	20	Varied for speed/RAM benchmarking
--rad		Output RAD file
--sketch		Alevin_sketch option
Alevin-fry: all Figures
alevin-fry generate-permit-list -d fw --knee-distance -i ./map -o ./gpl
alevin-fry collate -t 20 -i ./gpl -r ./map
Alevin-fry: simulation without multi-gene reads
alevin-fry quant --resolution cr-like -t 20 -i ./gpl -o ./quant_cr-like --use-mtx --tg-map t2g.txt
Alevin-fry: simulation with multi-gene reads
alevin-fry quant --resolution cr-like -t 20 -i ./gpl -o ./quant_cr-like-em --use-mtx --tg-map t2g.txt
